# Causal integration of multi-omics data with prior knowledge to generate mechanistic hypotheses

**DOI:** 10.1101/2020.04.23.057893

**Authors:** Aurelien Dugourd, Christoph Kuppe, Marco Sciacovelli, Enio Gjerga, Kristina B. Emdal, Dorte B. Bekker-Jensen, Jennifer Kranz, Eric. M. J. Bindels, Ana S. H. Costa, Jesper V. Olsen, Christian Frezza, Rafael Kramann, Julio Saez-Rodriguez

## Abstract

Multi-omics datasets can provide molecular insights beyond the sum of individual omics. Diverse tools have been recently developed to integrate such datasets, but there are limited strategies to systematically extract mechanistic hypotheses from them. Here, we present COSMOS (Causal Oriented Search of Multi-Omics Space), a method that integrates phosphoproteomics, transcriptomics, and metabolics datasets. COSMOS combines extensive prior knowledge of signaling, metabolic, and gene regulatory networks with computational methods to estimate activities of transcription factors and kinases as well as network-level causal reasoning. COSMOS provides mechanistic hypotheses for experimental observations across multi-omics datasets. We applied COSMOS to a dataset comprising transcriptomics, phosphoproteomics, and metabolomics data from healthy and cancerous tissue from nine renal cell carcinoma patients. We used COSMOS to generate novel hypotheses such as the impact of Androgen Receptor on nucleoside metabolism and the influence of the JAK-STAT pathway on propionyl coenzyme A production. We expect that our freely available method will be broadly useful to extract mechanistic insights from multi-omics studies.
