## supplementary table 1 for "Causal integration of multi-omics data with prior knowledge to generate mechanistic hypotheses"

### Sheet: Tabelle1
ID	ischemia time (in minutes)	sex	DOB	height (cm)	weight (kg)	BMI	age	surgery date	diagnosis	Nx; pNX	tumor size	TNM classification	diabetes	insulin therapy	art. hypertension	ACE inhibitors	antihypertensive drugs	smoker	peripheral artery disease	coronary artery disease	serum creatine (mg/dL)	serum urea (mg/dl)	GFR (ml/min/1.73^2)
11	0	f	1964-10-28	169	69	24.1588	53	2017-03-21	ccRCC	Nx	6.5 cm	pT1b, G1, R0, L0, V0.	0	0	0	0	0	1	0	0	0.83	26.1	80.8
15	0	f	1955-01-30	163	82	30.863	62	2017-04-10	ccRCC	Nx	N/a	pT3a, L1, V1, N1 (2/8)	1	0	1	1	1	1	0	0	1.47	67.9	38
16	0	f	1942-02-03	165	74	27.1809	75	2017-04-25	ccRCC	Nx	9 cm	pT3a, G3, R0, L0, V1	0	0	1	0	0	0	0	0	0.6	33.3	89.5
24	19	m	1965-05-13	181	92	28.0822	52	2017-07-26	ccRCC	pNx	7,3 cm	pT2a L0 V0 Pn0 R0.	0	0	1	1	2	1	0	0	0.89	24.4	98.3
29	15.5	m	1949-08-05	175	87	28.4082	68	2017-08-21	ccRCC	pNx	2 cm	pT1a, G2, R0	0	0	0	0	0	1	0	0	1.08	31.08	70.2
31	25	f	1943-02-06	159	73	28.8754	74	2017-08-23	ccRCC	pNx	3 cm	pT1a, R0, V0, L0, G1	0	0	1	1	1	0	0	0	0.89	50.3	64
32	0	m	1933-07-19	176	89	28.7319	84	2017-09-01	ccRCC	Nx	N/a	pT3a, G2, R0, L0, V1.	1	0	1	1	1	1	1	1	1.01	36.6	51.2
35	0	m	1938-08-22	178	93	29.3524	79	2017-09-14	ccRCC	pNx	3,2 cm	pT1a, N0, V0, R0,	0	0	1	1	1	0	0	0	1.08	35.7	64.9
36	0	f	1955-04-09	166	75	27.2173	62	2017-09-28	ccRCC	Nx	62mm	pT1b, L0, V0, R0, G2	0	0	1	0	0	0	0	0	0.9	40.8	68.7
38	0	m	1966-11-20	178	95	30	50	2017-10-11	ccRCC	Nx	4,2 cm	pT1b, G1, L0, V0, R0	0	0	0	0	0	0	0	0	0.7	24.5	110
40	12	m	1959-10-27	178	76	23.9869	57	2017-10-26	ccRCC	pNx	1.7	pT1a, G1, R0, L0, V0, G1	0	0	0	0	0	0	0	0	0.8	37.8	93
Legend
Nx	nephrectomy
pNX	partial nephrectomy
0	no
1	yes
TNM
T	primary tumors
G	grade
R	residual
M	metastasis
V	vessel invasion
L	lymphangiogenesis
N	regional lymph nodes
